# Secondary Growth and Exodermal Barriers Shape Local Root Hydraulics: Modeling Insights in Tomato

**DOI:** 10.64898/2026.01.27.701735

**Authors:** Marco D’Agostino, Rémy Schoppach, Adrien Heymans, Valentin Couvreur, Guillaume Lobet

**Affiliations:** Earth And Life Institute, UCLouvain, 1348 Louvain-La-Neuve, Belgium; Agrosphere IBG-3, Forschungszentrum Jülich, 52428 Jülich, Germany; Umeå Plant Science Centre, Department Of Forest Genetics And Plant Physiology, Swedish University Of Agricultural Sciences, Umeå, Sweden

**Keywords:** Root anatomy, hydraulic conductivity, secondary growth, modelling, tomato

## Abstract

Root water uptake efficiency depends on root system architecture and anatomical features of individual root segments. Beyond cell wall, membrane, and plasmodesmata hydraulic properties, root anatomy critically influences profiles of radial conductivity and axial conductance. While these structural factors have been well-characterized in monocotyledons, their role in dicotyledons—where developmental anatomy, secondary growth, and hydrophobic barrier dynamics differ—remains poorly understood.

Here, we integrate structural and functional models to assess how dicotyledon-specific anatomy, hydrophobic depositions (suberin/lignin in exo-/endodermis), and aquaporin contribution influence root hydraulics. Using tomato (*Solanum lycopersicum L*., cv. Moneymaker) as a dicotyledon model, our simulations show that:

- Exodermal suberin has negligible effects on radial conductivity when a lignin cap is present, and exodermal barriers are less effective than endodermal ones.
- Secondary growth and dicotyledon-specific anatomy are essential for sustaining high axial conductance, ensuring efficient water uptake across soil profiles and maintaining root system hydraulic conductance.
