## Supplemental 3 for "Secondary Growth and Exodermal Barriers Shape Local Root Hydraulics: Modeling Insights in Tomato"

### Sheet: Sheet1
	Main root (type1)	Lateral roots (type2)
Length of basal zone [cm]	0	0
Length of apical zone [cm]	15	30
Inter-lateral distance [cm]	0.2	-
Max length [cm]	50	50
Initial growth rate [cm/d]	1.2	2
Tropism parameter 1	4	1.5
