## Supplemental 4 for "Secondary Growth and Exodermal Barriers Shape Local Root Hydraulics: Modeling Insights in Tomato"

### Sheet: Sheet1
Parameter	Value/Range
Cell wall hydraulic conductivity	3 E-05 [cm2 d-1 hPa-1]
Apoplastic barrier conductivity (CS and Suberin)	1 E-16 [cm2 d-1 hPa-1]
Plasmodesmata hydraulic conductivity (per plasmodesma)	5.3 E-12 [cm3 d-1 hPa-1]
Aquaporin conductivity (in terms of contribution to the total)	1 to 10 E-04 [cm d-1 hPa-1]
